# Exon-intron architecture determines mRNA stability by dictating m6A deposition

**DOI:** 10.1101/2022.06.29.498130

**Authors:** Anna Uzonyi, Boris Slobodin, Schraga Schwartz

## Abstract

N6-methyladenosine (m6A), a widespread destabilizing mark on mRNA, is non-uniformly distributed across the transcriptome, yet the basis for its selective deposition is unknown. Here, we uncover that m6A deposition is not selective. Instead, m6A distribution is exclusion-based: m6A-consensus harboring sites are methylated by default, *unless* they are within a window of up to ∼200 nt from an exon-intron junction. A simple model, relying exclusively on presence of m6A motifs and exon-intron architecture allows high accuracy recapitulation of experimentally-measured m6A profiles and of all m6A hallmarks. We further establish that m6A serves as the long-sought mechanism underlying the strong association between exon-intron architecture and mRNA stability. Our findings establish a mechanism by which the memory of nuclear RNA splicing is covalently etched on an mRNA, in the form of m6A, and determines its cytoplasmic stability, with broad implications on the regulation, function, and evolution of both m6A and mRNA stability.
