## Supplementary material for "Exon-intron architecture determines mRNA stability by dictating m6A deposition": Table of primer and oligo sequences

### Sheet: Sheet1
Name	Sequence	Description
SLC25A3 WT	AACCTTGGGTCATACGTTAACCGGCGTAATTAGCCGTGACTTGGAACCGCTATACGTATGGGGTTCGGTATGCGCACTAGTCTGAAGAAGAAGCTTGGGTTAACTCAGTAGTTAGATCAAAGCAAATGTGGACTGAATCTGCTTGTTGATCAGTGTTGAAGAAAGTGCAAAAGGAACTTTTATTCGAAAAGGCTCCCCGAGACGATTAACCGGCTGTACTAGCTAGGCAGCGCTCTTTTAACGCTAGGCCGGATATTTTCGCTACAACCTGTTGCACGTACGTGGGTGGGTCCACAAGGT	SLC25A3 101 bp 3' fragment with strong m6A consensus motif in the WT form. Sequence contains SpeI and BstBI restriction sites for cloning, and shoulders to reach a total 300 bp length.
SLC25A3 mut-main	AACCTTGGGTCATACGTTAACCGGCGTAATTAGCCGTGACTTGGAACCGCTATACGTATGGGGTTCGGTATGCGCACTAGTCTGAAGAAGAAGCTTGGGTTAACTCAGTAGTTAGATCAAAGCAAATGTGGTCTGAATCTGCTTGTTGATCAGTGTTGAAGAAAGTGCAAAAGGAACTTTTATTCGAAAAGGCTCCCCGAGACGATTAACCGGCTGTACTAGCTAGGCAGCGCTCTTTTAACGCTAGGCCGGATATTTTCGCTACAACCTGTTGCACGTACGTGGGTGGGTCCACAAGGT	SLC25A3 101 bp 3' fragment with strong m6A consensus motif with the main motif at position 51 mutated A to T.Sequence contains SpeI and BstBI restriction sites for cloning, and shoulders to reach a total 300 bp length.
SLC25A3 mut-secondary	AACCTTGGGTCATACGTTAACCGGCGTAATTAGCCGTGACTTGGAACCGCTATACGTATGGGGTTCGGTATGCGCACTAGTCTGAAGAAGAAGCTTGGGTTATCTCAGTAGTTAGATCAAAGCAAATGTGGACTGAATCTGCTTGTTGATCAGTGTTGAAGAAAGTGCAAAAGGATCTTTTATTCGAAAAGGCTCCCCGAGACGATTAACCGGCTGTACTAGCTAGGCAGCGCTCTTTTAACGCTAGGCCGGATATTTTCGCTACAACCTGTTGCACGTACGTGGGTGGGTCCACAAGGT	SLC25A3 101 bp 3' fragment with strong m6A consensus motif with all secondary sites A to T point mutated. Sequence contains SpeI and BstBI restriction sites for cloning, and shoulders to reach a total 300 bp length.
SLC25A3 mut-all	AACCTTGGGTCATACGTTAACCGGCGTAATTAGCCGTGACTTGGAACCGCTATACGTATGGGGTTCGGTATGCGCACTAGTCTGAAGAAGAAGCTTGGGTTATCTCAGTAGTTAGATCAAAGCAAATGTGGTCTGAATCTGCTTGTTGATCAGTGTTGAAGAAAGTGCAAAAGGATCTTTTATTCGAAAAGGCTCCCCGAGACGATTAACCGGCTGTACTAGCTAGGCAGCGCTCTTTTAACGCTAGGCCGGATATTTTCGCTACAACCTGTTGCACGTACGTGGGTGGGTCCACAAGGT	SLC25A3 101 bp 3' fragment with stron m6A consensus motif with all DRACH motifs A to T point mutated. Sequence contains SpeI and BstBI restriction sites for cloning, and shoulders to reach a total 300 bp length.
MPRE Primer F	ATGGGGTTCGGTATGCGC	Primers to amplify SLC25A3 fragments and the MPRE library.
MPRE Primer R	ATCGTCTCGGGGAGCCTT	Primers to amplify SLC25A3 fragments and the MPRE library.
Plasmid Snrpn_GFP	TATGAGCAAGGGCGAGGAGCTGTTCACCGGGGTGGTGCCCATCCTGGTCGAGCTGGACGGCGACGTAAACGGCCACAAGTTCAGCGTGTCCGGCGAGGGCGAGGGCGATGCCACCTACGGCAAGCTGACCCTGAAGTTCATCTGCACCACCGGCAAGCTGCCCGTGCCCTGGCCCACCCTCGTGACCACCCTGACCTACGGCGTGCAGTGCTTCAGCCGCTACCCCGACCACATGAAGCAGCACGACTTCTTCAAGTCCGCCATGCCCGAAGGCTACGTCCAGGAGCGCACCATCTTCTTCAAGGACGACGGCAACTACAAGACCCGCGCCGAGGTGAAGTTCGAGGGCGACACCCTGGTGAACCGCATCGAGCTGAAGGGCATCGACTTCAAGGAGGA…	Plasmid to clone the SLC25A3 fragment and the MPRE at the 3' UTR of GFP, expressed from Snrpn promoter.
Plasmid pcDNA FRT TO	GACGGATCGGGAGATCTCCCGATCCCCTATGGTGCACTCTCAGTACAATCTGCTCTGATGCCGCATAGTTAAGCCAGTATCTGCTCCCTGCTTGTGTGTTGGAGGTCGCTGAGTAGTGCGCGAGCAAAATTTAAGCTACAACAAGGCAAGGCTTGACCGACAATTGCATGAAGAATCTGCTTAGGGTTAGGCGTTTTGCGCTGCTTCGCGATGTACGGGCCAGATATACGCGTTGACATTGATTATTGACTAGTTATTAATAGTAATCAATTACGGGGTCATTAGTTCATAGCCCATATATGGAGTTCCGCGTTACATAACTTACGGTAAATGGCCCGCCTGGCTGACCGCCCAACGACCCCCGCCCATTGACGTCAATAATGACGTATGTTCCCATAG…	Plasmid to clone the Nol12, Calm3 and Coa3 fragments.
MR15	AAGCTTATGGGCCGCAACAAGAAGAAGAAGAAAAGAGATGGAGACGACCGGCGGCCCCGGCTCGTTCTCAACTTTGATGAAGAGAAGCGGCGGGAGTACCTGACAGGCTTCCACAAGCGGAAGGTAGAGCGCAAGAAGGCAGCCATTGAAGAGATAAAGCAGCGGCTTAAGCAAGAGCAGAAGAAACTTCGGGAAGAGCGCCACCAGGAGTACCTGAAGATGCTGGCAGAAAGAGAGGAAGCACTGGAGGAGGCAGATGAGCTGGAGCGGCTAGTGACAGCGAAGACAGAGTCGGTGCAGTATGACCACCCCAATCACACAGTCACTGTGACCACCATCAGTGACCTGGACCTCTCAGGGGCCCGGCTGCTAGGTCTGCCCCTGCCTGAGCAAGGGGAC…	Nol12 with 101 bp EIF4G1 derived fragment in the ORF
MR17	ATGGGCCGCAACAAGAAGAAGAAGAAAAGAGATGGAGACGACCGGCGGCCCCGGCTCGTTCTCAACTTTGATGAAGAGAAGCGGCGGGAGTACCTGACAGGCTTCCACAAGCGGAAGGTAGAGCGCAAGAAGGCAGCCATTGAAGAGATAAAGCAGCGGCTTAAGCAAGAGCAGAAGAAACTTCGGGAAGAGCGCCACCAGGAGTACCTGAAGATGCTGGCAGAAAGAGAGGAAGCACTGGAGGAGGCAGATGAGCTGGAGCGGCTAGTGACAGCGAAGACAGAGTCGGTGCAGTATGACCACCCCAATCACACAGTCACTGTGACCACCATCAGTGACCTGGACCTCTCAGGGGCCCGGCTGCTAGGTCTGCCCCTGCCTGAGCAAGGGGACCAGGAT…	Nol12 with 101 bp DRACh-deficient EIF4G1 derived fragment in the ORF
MR76_NI_92	AAGCTTATGGCTGACCAGCTGACTGAGGAACAGATTGCAGAGTTCAAGGAAGCCTTCTCCCTCTTCGACAAGGATGGAGATGGCACCATTACCACCAAGGAGCTGGGGACTGTGATGAGATCGCTGGGACAGAACCCCACTGAGGCGGAGCTGCAGGACATGATTAATGAGGTGGATGCTGATGGCAATGGGACCATTGACTTCCCAGAGTTCTTGACCATGATGGCCAGAAAGATGAAGGATACAGACAGCGAGGAGGAGATACGAGAGGCCTTCCGTGTCTTTGACAAGGATGGGAATGGCTATATTAGCGCTGCCGAGCTGCGTCACGTCATGACGAACCTGGGGGAGAAGCTGACAGATGAGGAAGTGGATGAGATGATCCGAGAGGCCGACATT…	Calm3 no intron with a 92 bp insertion (NheI) between the last splice junction and the strong 3' m6A site (total distance 225 nt)
MR76_92	AAGCTTATGGCTGACCAGCTGACTGAGGAACAGATTGCAGAGTTCAAGGAAGCCTTCTCCCTCTTCGACAAGGATGGAGATGGCACCATTACCACCAAGGAGCTGGGGACTGTGATGAGATCGCTGGGACAGAACCCCACTGAGGCGGAGCTGCAGGACATGATTAATGAGGTGGATGCTGATGgtgagtgcccgcccgcccgctcacttggtgaccccggggaccctcctcgctagagggctccaggcagcacatgcctcttttccctctgctagGCAATGGGACCATTGACTTCCCAGAGTTCTTGACCATGATGGCCAGAAAGATGAAGGATACAGACAGCGAGGAGGAGATACGAGAGGCCTTCCGTGTCTTTGACAAGgtaagcagtcagccct…	Calm3 with a 92 bp insertion (NheI) between the last splice junction and the strong 3' m6A site (total distance 225 nt)
MR76_NI_140	AAGCTTATGGCTGACCAGCTGACTGAGGAACAGATTGCAGAGTTCAAGGAAGCCTTCTCCCTCTTCGACAAGGATGGAGATGGCACCATTACCACCAAGGAGCTGGGGACTGTGATGAGATCGCTGGGACAGAACCCCACTGAGGCGGAGCTGCAGGACATGATTAATGAGGTGGATGCTGATGGCAATGGGACCATTGACTTCCCAGAGTTCTTGACCATGATGGCCAGAAAGATGAAGGATACAGACAGCGAGGAGGAGATACGAGAGGCCTTCCGTGTCTTTGACAAGGATGGGAATGGCTATATTAGCGCTGCCGAGCTGCGTCACGTCATGACGAACCTGGGGGAGAAGCTGACAGATGAGGAAGTGGATGAGATGATCCGAGAGGCCGACATT…	Calm3 no intron with a 140 bp insertion (NheI) between the last splice junction and the strong 3' m6A site (total distance 273 nt)
MR76_140	AAGCTTATGGCTGACCAGCTGACTGAGGAACAGATTGCAGAGTTCAAGGAAGCCTTCTCCCTCTTCGACAAGGATGGAGATGGCACCATTACCACCAAGGAGCTGGGGACTGTGATGAGATCGCTGGGACAGAACCCCACTGAGGCGGAGCTGCAGGACATGATTAATGAGGTGGATGCTGATGgtgagtgcccgcccgcccgctcacttggtgaccccggggaccctcctcgctagagggctccaggcagcacatgcctcttttccctctgctagGCAATGGGACCATTGACTTCCCAGAGTTCTTGACCATGATGGCCAGAAAGATGAAGGATACAGACAGCGAGGAGGAGATACGAGAGGCCTTCCGTGTCTTTGACAAGgtaagcagtcagccct…
MR76	AAGCTTATGGCTGACCAGCTGACTGAGGAACAGATTGCAGAGTTCAAGGAAGCCTTCTCCCTCTTCGACAAGGATGGAGATGGCACCATTACCACCAAGGAGCTGGGGACTGTGATGAGATCGCTGGGACAGAACCCCACTGAGGCGGAGCTGCAGGACATGATTAATGAGGTGGATGCTGATGgtgagtgcccgcccgcccgctcacttggtgaccccggggaccctcctcgctagagggctccaggcagcacatgcctcttttccctctgctagGCAATGGGACCATTGACTTCCCAGAGTTCTTGACCATGATGGCCAGAAAGATGAAGGATACAGACAGCGAGGAGGAGATACGAGAGGCCTTCCGTGTCTTTGACAAGgtaagcagtcagccct…	Calm3 with NheI site
MR76_no_introns	AAGCTTATGGCTGACCAGCTGACTGAGGAACAGATTGCAGAGTTCAAGGAAGCCTTCTCCCTCTTCGACAAGGATGGAGATGGCACCATTACCACCAAGGAGCTGGGGACTGTGATGAGATCGCTGGGACAGAACCCCACTGAGGCGGAGCTGCAGGACATGATTAATGAGGTGGATGCTGATGGCAATGGGACCATTGACTTCCCAGAGTTCTTGACCATGATGGCCAGAAAGATGAAGGATACAGACAGCGAGGAGGAGATACGAGAGGCCTTCCGTGTCTTTGACAAGGATGGGAATGGCTATATTAGCGCTGCCGAGCTGCGTCACGTCATGACGAACCTGGGGGAGAAGCTGACAGATGAGGAAGTGGATGAGATGATCCGAGAGGCCGACATT…	Calm3 no introns with NheI site
MR72	AAGCTTATGGCTGACCAGCTGACTGAGGAACAGATTGCAGAGTTCAAGGAAGCCTTCTCCCTCTTCGACAAGGATGGAGATGGCACCATTACCACCAAGGAGCTGGGGACTGTGATGAGATCGCTGGGACAGAACCCCACTGAGGCGGAGCTGCAGGACATGATTAATGAGGTGGATGCTGATGGTGAGTGCCCGCCCGCCCGCTCACTTGGTGACCCCGGGGACCCTCCTCGCTAGAGGGCTCCAGGCAGCACATGCCTCTTTTCCCTCTGCTAGGCAATGGGACCATTGACTTCCCAGAGTTCTTGACCATGATGGCCAGAAAGATGAAGGATACAGACAGCGAGGAGGAGATACGAGAGGCCTTCCGTGTCTTTGACAAGGTAAGCAGTCAGCCCT…	Calm3 with a deletion between the last splice junction and the stron 3' m6A site (total distance 29 nt)
MR73	AAGCTTATGGCTGACCAGCTGACTGAGGAACAGATTGCAGAGTTCAAGGAAGCCTTCTCCCTCTTCGACAAGGATGGAGATGGCACCATTACCACCAAGGAGCTGGGGACTGTGATGAGATCGCTGGGACAGAACCCCACTGAGGCGGAGCTGCAGGACATGATTAATGAGGTGGATGCTGATGGTGAGTGCCCGCCCGCCCGCTCACTTGGTGACCCCGGGGACCCTCCTCGCTAGAGGGCTCCAGGCAGCACATGCCTCTTTTCCCTCTGCTAGGCAATGGGACCATTGACTTCCCAGAGTTCTTGACCATGATGGCCAGAAAGATGAAGGATACAGACAGCGAGGAGGAGATACGAGAGGCCTTCCGTGTCTTTGACAAGGTAAGCAGTCAGCCCT…	Calm3 with a deletion between the last splice junction and the stron 3' m6A site (total distance 52 nt)
MR74	AAGCTTATGGCTGACCAGCTGACTGAGGAACAGATTGCAGAGTTCAAGGAAGCCTTCTCCCTCTTCGACAAGGATGGAGATGGCACCATTACCACCAAGGAGCTGGGGACTGTGATGAGATCGCTGGGACAGAACCCCACTGAGGCGGAGCTGCAGGACATGATTAATGAGGTGGATGCTGATGGTGAGTGCCCGCCCGCCCGCTCACTTGGTGACCCCGGGGACCCTCCTCGCTAGAGGGCTCCAGGCAGCACATGCCTCTTTTCCCTCTGCTAGGCAATGGGACCATTGACTTCCCAGAGTTCTTGACCATGATGGCCAGAAAGATGAAGGATACAGACAGCGAGGAGGAGATACGAGAGGCCTTCCGTGTCTTTGACAAGGTAAGCAGTCAGCCCT…	Calm3 with a deletion between the last splice junction and the stron 3' m6A site (total distance 76 nt)
MR72_NI	AAGCTTATGGCTGACCAGCTGACTGAGGAACAGATTGCAGAGTTCAAGGAAGCCTTCTCCCTCTTCGACAAGGATGGAGATGGCACCATTACCACCAAGGAGCTGGGGACTGTGATGAGATCGCTGGGACAGAACCCCACTGAGGCGGAGCTGCAGGACATGATTAATGAGGTGGATGCTGATGGCAATGGGACCATTGACTTCCCAGAGTTCTTGACCATGATGGCCAGAAAGATGAAGGATACAGACAGCGAGGAGGAGATACGAGAGGCCTTCCGTGTCTTTGACAAGGATGGGAATGGCTATATTAGCGCTGCCGAGCTGCGTCACGTCATGACGAACCTGGGGGAGAAGCTGACAGATGAGGAAGTGGATGAGATGATCCGAGAGGCCGACATT…	Calm3 no intron with a deletion between the last splice junction and the strong 3' m6A site (total distance 29 nt)
MR73_NI	AAGCTTATGGCTGACCAGCTGACTGAGGAACAGATTGCAGAGTTCAAGGAAGCCTTCTCCCTCTTCGACAAGGATGGAGATGGCACCATTACCACCAAGGAGCTGGGGACTGTGATGAGATCGCTGGGACAGAACCCCACTGAGGCGGAGCTGCAGGACATGATTAATGAGGTGGATGCTGATGGCAATGGGACCATTGACTTCCCAGAGTTCTTGACCATGATGGCCAGAAAGATGAAGGATACAGACAGCGAGGAGGAGATACGAGAGGCCTTCCGTGTCTTTGACAAGGATGGGAATGGCTATATTAGCGCTGCCGAGCTGCGTCACGTCATGACGAACCTGGGGGAGAAGCTGACAGATGAGGAAGTGGATGAGATGATCCGAGAGGCCGACATT…	Calm3 no intron with a deletion between the last splice junction and the strong 3' m6A site (total distance 52 nt)
MR74_NI	AAGCTTATGGCTGACCAGCTGACTGAGGAACAGATTGCAGAGTTCAAGGAAGCCTTCTCCCTCTTCGACAAGGATGGAGATGGCACCATTACCACCAAGGAGCTGGGGACTGTGATGAGATCGCTGGGACAGAACCCCACTGAGGCGGAGCTGCAGGACATGATTAATGAGGTGGATGCTGATGGCAATGGGACCATTGACTTCCCAGAGTTCTTGACCATGATGGCCAGAAAGATGAAGGATACAGACAGCGAGGAGGAGATACGAGAGGCCTTCCGTGTCTTTGACAAGGATGGGAATGGCTATATTAGCGCTGCCGAGCTGCGTCACGTCATGACGAACCTGGGGGAGAAGCTGACAGATGAGGAAGTGGATGAGATGATCCGAGAGGCCGACATT…	Calm3 no intron with a deletion between the last splice junction and the strong 3' m6A site (total distance 76 nt)
MR2	AAGCTTATGGGCCGCAACAAGAAGAAGAAGAAAAGAGATGGAGACGACCGGCGGCCCCGGCTCGTTCTCAACTTTGATGAAGAGAAGCGGCGGGAGTACCTGACAGGCTTCCACAAGCGGAAGGTAGAGCGCAAGAAGGCAGCCATTGAAGAGATAAAGCAGCGGCTTAAGCAAGAGCAGAAGAAACTTCGGGAAGAGCGCCACCAGGAGTACCTGAAGATGCTGGCAGAAAGAGAGGAAGCACTGGAGGAGGCAGATGAGCTGGAGCGGCTAGTGACAGCGAAGACAGAGTCGGTGCAGTATGACCACCCCAATCACACAGTCACTGTGACCACCATCAGTGACCTGGACCTCTCAGGGGCCCGGCTGCTAGGTCTGCCCCTGCCTGAGCAAGGGGAC…	Nol12 mutant
MR5	AAGCTTATGGCGGCCCCTGGAGCTGGTGACCCTCTGAATGCTAAGAATGGAAATGCTCCATTCGCTCAGCGCATCGACCCGTCGCGGGAGAAATTGACCCCAGCGCAGTTGCAGTTTATGCGGCAGGTGCAACTTGCCCAGTGGCAGAAAACACTGCCACAGCGGCGGACCCGGAACATCATGACCGGCCTGGGCATCGGGGCCCTGGTGTTAGCTATTTGTATCCGTCCTGGCTATACCGCATATGGGGTTAGGGAAAAGGGAACAAGACGTGTAGCTTTTAATGTGCGGGCAAATGAGGTTCATGCCTAATCTTACTATATATACGCAGCGCGTATTGGCTTAGTAATAACAATTGGTTAAGGGTTCAAAAGGAGCAAAAGGGTGGCAATCCAAAAT…	Coa3 mutant
MR3	AAGCTTATGGGCCGCAACAAGAAGAAGAAGAAAAGAGATGGAGACGACCGGCGGCCCCGGCTCGTTCTCAACTTTGATGAAGAGAAGCGGCGGGAGTACCTGACAGGCTTCCACAAGCGGAAGGTAGAGCGCAAGAAGGCAGCCATTGAAGAGATAAAGCAGCGGCTTAAGCAAGAGCAGAAGAAACTTCGGGAAGAGCGCCACCAGGAGTACCTGAAGATGCTGGCAGAAAGAGAGGAAGCACTGGAGGAGGCAGATGAGCTGGAGCGGCTAGTGACAGCGAAGACAGAGTCGGTGCAGTATGACCACCCCAATCACACAGTCACTGTGACCACCATCAGTGACCTGGACCTCTCAGGGGCCCGGCTGCTAGGTCTGCCCCTGCCTGAGCAAGGGGAC…	Nol12 no intron
MR6	AAGCTTATGGCGGCCCCTGGAGCTGGTGACCCTCTGAATGCTAAGAATGGAAATGCTCCATTCGCTCAGCGCATCGACCCGTCGCGGGAGAAATTGACCCCAGCGCAGTTGCAGTTTATGCGGCAGGTGCAACTTGCCCAGTGGCAGAAAACACTGCCACAGCGGCGGACCCGGAACATCATGACCGGCCTGGGCATCGGGGCCCTGGTGTTAGCTATTTATGGTTACACCTTCTACTCGGTGGCCCAAGAGCGTTTCCTTGATGAGCTGGAAGATGAAGCCAAAGCTGCCCGAGCCCGTGCTCTTGAGAGAGAGCGAGCTTCGGGACCCTAACTGTATGGACCATCTTCAAACTGCTGGATCCCCTGTATATGTTGAATGATGCCTGGTGGTCTTACA…	Coa3 no intron
MR9	AAGCTTATGGCTGACCAGCTGACTGAGGAACAGATTGCAGAGTTCAAGGAAGCCTTCTCCCTCTTCGACAAGGATGGAGATGGCACCATTACCACCAAGGAGCTGGGGACTGTGATGAGATCGCTGGGACAGAACCCCACTGAGGCGGAGCTGCAGGACATGATTAATGAGGTGGATGCTGATGGCAATGGGACCATTGACTTCCCAGAGTTCTTGACCATGATGGCCAGAAAGATGAAGGATACAGACAGCGAGGAGGAGATACGAGAGGCCTTCCGTGTCTTTGACAAGGATGGGAATGGCTATATTAGCGCTGCCGAGCTGCGTCACGTCATGACGAACCTGGGGGAGAAGCTGACAGATGAGGAAGTGGATGAGATGATCCGAGAGGCCGACATT…	Calm3 no intron
MR29	AAGCTTATGGGCCGCAACAAGAAGAAGAAGAAAAGAGATGGAGACGACCGGCGGCCCCGGCTCGTTCTCAACTTTGATGAAGAGAAGCGGCGGGAGTACCTGACAGGCTTCCACAAGCGGAAGGTAGAGCGCAAGAAGGCAGCCATTGAAGAGATAAAGCAGCGGCTTAAGCAAGAGCAGAAGAAACTTCGGGAAGAgCGCCACCAGGAGTACCTGAAGATGCTGGCAGAAAGAGAGGAAGCACTGGAGGAGGCAGATGAGCTGGAGCGGCTAGTGACAGCGAAGACAGAGTCGGTGCAGTATGACCACCCCAATCACACAGTCACTGTGACCACCATCAGTGACCTGGACCTCTCAGGGGCCCGGCTGCTAGGTCTGCCCCTGCCTGAGCAAGGGGAC…	Nol12+artificial pA tail
MR30	aagcttATGGCGGCCCCTGGAGCTGGTGACCCTCTGAATGCTAAGAATGGAAATGCTCCATTCGCTCAGCGCATCGACCCGTCGCGGGAGAAATTGACCCCAGCGCAGTTGCAGTTTATGCGGCAGGTGCAACTTGCCCAGTGGCAGAAAACACTGCCACAGCGGCGGACCCGGAACATCATGACCGGCCTGGGCATCGGGGCCCTGGTGTTAGCTATTTATGGTTACACCTTCTACTCGGTGGCCCAAGAGCGTTTCCTTGATGAGCTGGAAGATGAAGCCAAAGCTGCCCGAGCCCGTGCTCTTGAGAGAGAGCGAGCTTCGGGACCCTAActgtatggaccatcttcaaactgctggatcccctgtatatgttgaatgatgcctggtggtcttaca…	Coa3+artificial pA tail
MR31	aagcttATGGCTGACCAGCTGACTGAGGAACAGATTGCAGAGTTCAAGGAAGCCTTCTCCCTCTTCGACAAGGATGGAGATGGCACCATTACCACCAAGGAGCTGGGGACTGTGATGAGATCGCTGGGACAGAACCCCACTGAGGCGGAGCTGCAGGACATGATTAATGAGGTGGATGCTGATGGCAATGGGACCATTGACTTCCCAGAGTTCTTGACCATGATGGCCAGAAAGATGAAGGATACAGACAGCGAGGAGGAGATACGAGAGGCCTTCCGTGTCTTTGACAAGGATGGGAATGGCTATATTAGCGCTGCCGAGCTGCGTCACGTCATGACGAACCTGGGGGAGAAGCTGACAGATGAGGAAGTGGATGAGATGATCCGAGAGGCCGACATT…	Calm3+artificial pA tail
MR32	AAGCTTATGGGCCGCAACAAGAAGAAGAAGAAAAGAGATGGAGACGACCGGCGGCCCCGGCTCGTTCTCAACTTTGATGAAGAGAAGCGGCGGGAGTACCTGACAGGCTTCCACAAGCGGAAGGTAGAGCGCAAGAAGGCAGCCATTGAAGAGATAAAGCAGCGGCTTAAGCAAGAGCAGAAGAAACTTCGGGAAGAGCGCCACCAGGAGTACCTGAAGATGCTGGCAGAAAGAGAGGAAGCACTGGAGGAGGCAGATGAGCTGGAGCGGCTAGTGACAGCGAAGACAGAGTCGGTGCAGTATGACCACCCCAATCACACAGTCACTGTGACCACCATCAGTGACCTGGACCTCTCAGGGGCCCGGCTGCTAGGTCTGCCCCTGCCTGAGCAAGGGGAC…	mNol12 PCR product
MR33	AAGCTTATGGCGGCCCCTGGAGCTGGTGACCCTCTGAATGCTAAGAATGGAAATGCTCCATTCGCTCAGCGCATCGACCCGTCGCGGGAGAAATTGACCCCAGCGCAGTTGCAGTTTATGCGGCAGGTGCAACTTGCCCAGTGGCAGAAAACACTGCCACAGCGGCGGACCCGGAACATCATGACCGGCCTGGGCATCGGGGCCCTGGTGTTAGCTATTTATGGTTACACCTTCTACTCGGTGGCCCAAGAGCGTTTCCTTGATGAGCTGGAAGATGAAGCCAAAGCTGCCCGAGCCCGTGCTCTTGAGAGAGAGCGAGCTTCGGGACCCTAACTGTATGGACCATCTTCAAACTGCTGGATCCCCTGTATATGTTGAATGATGCCTGGTGGTCTTACA…	mCoa3 PCR product
MR34	AAGCTTATGGCTGACCAGCTGACTGAGGAACAGATTGCAGAGTTCAAGGAAGCCTTCTCCCTCTTCGACAAGGATGGAGATGGCACCATTACCACCAAGGAGCTGGGGACTGTGATGAGATCGCTGGGACAGAACCCCACTGAGGCGGAGCTGCAGGACATGATTAATGAGGTGGATGCTGATGGCAATGGGACCATTGACTTCCCAGAGTTCTTGACCATGATGGCCAGAAAGATGAAGGATACAGACAGCGAGGAGGAGATACGAGAGGCCTTCCGTGTCTTTGACAAGGATGGGAATGGCTATATTAGCGCTGCCGAGCTGCGTCACGTCATGACGAACCTGGGGGAGAAGCTGACAGATGAGGAAGTGGATGAGATGATCCGAGAGGCCGACATT…	mCalm3 PCR product
MR7	AAGCTTATGGCTGACCAGCTGACTGAGGAACAGATTGCAGAGTTCAAGGAAGCCTTCTCCCTCTTCGACAAGGATGGAGATGGCACCATTACCACCAAGGAGCTGGGGACTGTGATGAGATCGCTGGGACAGAACCCCACTGAGGCGGAGCTGCAGGACATGATTAATGAGGTGGATGCTGATGGTGAGTGCCCGCCCGCCCGCTCACTTGGTGACCCCGGGGACCCTCCTCGCTAGAGGGCTCCAGGCAGCACATGCCTCTTTTCCCTCTGCTAGGCAATGGGACCATTGACTTCCCAGAGTTCTTGACCATGATGGCCAGAAAGATGAAGGATACAGACAGCGAGGAGGAGATACGAGAGGCCTTCCGTGTCTTTGACAAGGTAAGCAGTCAGCCCT…	Calm3 WT
MR8	AAGCTTATGGCTGACCAGCTGACTGAGGAACAGATTGCAGAGTTCAAGGAAGCCTTCTCCCTCTTCGACAAGGATGGAGATGGCACCATTACCACCAAGGAGCTGGGGACTGTGATGAGATCGCTGGGACAGAACCCCACTGAGGCGGAGCTGCAGGACATGATTAATGAGGTGGATGCTGATGGTGAGTGCCCGCCCGCCCGCTCACTTGGTGACCCCGGGGACCCTCCTCGCTAGAGGGCTCCAGGCAGCACATGCCTCTTTTCCCTCTGCTAGGCAATGGGACCATTGACTTCCCAGAGTTCTTGACCATGATGGCCAGAAAGATGAAGGATACAGACAGCGAGGAGGAGATACGAGAGGCCTTCCGTGTCTTTGACAAGGTAAGCAGTCAGCCCT…	Calm3 mutant
MR1	AAGCTTATGGGCCGCAACAAGAAGAAGAAGAAAAGAGATGGAGACGACCGGCGGCCCCGGCTCGTTCTCAACTTTGATGAAGAGAAGCGGCGGGAGTACCTGACAGGCTTCCACAAGCGGAAGGTAGAGCGCAAGAAGGCAGCCATTGAAGAGATAAAGCAGCGGCTTAAGCAAGAGCAGAAGAAACTTCGGGAAGAGCGCCACCAGGAGTACCTGAAGATGCTGGCAGAAAGAGAGGAAGCACTGGAGGAGGCAGATGAGCTGGAGCGGCTAGTGACAGCGAAGACAGAGTCGGTGCAGTATGACCACCCCAATCACACAGTCACTGTGACCACCATCAGTGACCTGGACCTCTCAGGGGCCCGGCTGCTAGGTCTGCCCCTGCCTGAGCAAGGGGAC…	Nol12 WT
MR4	AAGCTTATGGCGGCCCCTGGAGCTGGTGACCCTCTGAATGCTAAGAATGGAAATGCTCCATTCGCTCAGCGCATCGACCCGTCGCGGGAGAAATTGACCCCAGCGCAGTTGCAGTTTATGCGGCAGGTGCAACTTGCCCAGTGGCAGAAAACACTGCCACAGCGGCGGACCCGGAACATCATGACCGGCCTGGGCATCGGGGCCCTGGTGTTAGCTATTTGTATCCGTCCTGGCTATACCGCATATGGGGTTAGGGAAAAGGGAACAAGACGTGTAGCTTTTAATGTGCGGGCAAATGAGGTTCATGCCTAATCTTACTATATATACGCAGCGCGTATTGGCTTAGTAATAACAATTGGTTAAGGGTTCAAAAGGAGCAAAAGGGTGGCAATCCAAAAT…	Coa3 WT
MR83	AAGCTTATGGCTGACCAGCTGACTGAGGAACAGATTGCAGAGTTCAAGGAAGCCTTCTCCCTCTTCGACAAGGATGGAGATGGCACCATTACCACCAAGGAGCTGGGGACTGTGATGAGATCGCTGGGACAGAACCCCACTTAGGCGGAGCTGCAGGACATGATTAATGAGGTGGATGCTGATGGCAATGGGACCATTGACTTCCCAGAGTTCTTGACCATGATGGCCAGAAAGATGAAGGATACAGACAGCGAGGAGGAGATACGAGAGGCCTTCCGTGTCTTTGACAAGGATGGGAATGGCTATATTAGCGCTGCCGAGCTGCGTCACGTCATGACGAACCTGGGGGAGAAGCTGACAGATGAGGAAGTGGATGAGATGATCCGAGAGGCCGACATT…	mCalm3 no introns, pre-mature STOP
MR84	AAGCTTATGGCGGCCCCTGGAGCTGGTGACCCTCTGAATGCTAAGAATGGAAATGCTCCATTCGCTCAGCGCATCGACCCGTCGCGGGAGAAATTGACCCCAGCGCAGTTGCAGTTTATGCGGTAGGTGCAACTTGCCCAGTGGCAGAAAACACTGCCACAGCGGCGGACCCGGAACATCATGACCGGCCTGGGCATCGGGGCCCTGGTGTTAGCTATTTATGGTTACACCTTCTACTCGGTGGCCCAAGAGCGTTTCCTTGATGAGCTGGAAGATGAAGCCAAAGCTGCCCGAGCCCGTGCTCTTGAGAGAGAGCGAGCTTCGGGACCCTAACTGTATGGACCATCTTCAAACTGCTGGATCCCCTGTATATGTTGAATGATGCCTGGTGGTCTTACA…	mCoa3 no introns, pre-mature STOP
MR25	AAGCTTATGGGCCGCAACAAGAAGAAGAAGAAAAGAGATGGAGACGACCGGCGGCCCCGGCTCGTTCTCAACTTTGATGAAGAGAAGCGGCGGGAGTACCTGACAGGCTTCCACAAGCGGAAGGTAGAGCGCAAGAAGGCAGCCATTGAAGAGATAAAGCAGCGGCTTAAGCAAGAGCAGAAGAAACTTCGGGAAGACGCCACCAGGAGTACCTGAAGATGCTGGCAGAAAGAGAGGAAGCACTGGAGGAGGCAGATGAGCTGGAGCGGCTAGTGACAGCGAAGACAGAGTCGGTGCAGTATGACCACCCCAATCACACAGTCACTGTGACCACCATCAGTGACCTGGACCTCTCAGGGGCCCGGCTGCTAGGTCTGCCCCTGCCTGAGCAAGGGGACC…	mNol12 no introns, pre-mature STOP
MR35	AAGCTTATGGCTGACCAGCTGACTGAGGAACAGATTGCAGAGTTCAAGGAAGCCTTCTCCCTCTTCGACAAGGATGGAGATGGCACCATTACCACCAAGGAGCTGGGGACTGTGATGAGATCGCTGGGACAGAACCCCACTGAGGCGGAGCTGCAGGACATGATTAATGAGGTGGATGCTGATGTGCCCGCCCGCCCGCTCACTTGGTGACCCCGGGGACCCTCCTCGCTAGAGGGCTCCAGGCAGCACATGCCTCTTTTCCCTCTGCTAGGCAATGGGACCATTGACTTCCCAGAGTTCTTGACCATGATGGCCAGAAAGATGAAGGATACAGACAGCGAGGAGGAGATACGAGAGGCCTTCCGTGTCTTTGACAAGGTAAGCAGTCAGCCCTAGGAC…	mCalm3_intron1 into exon
MR37	AAGCTTATGGCTGACCAGCTGACTGAGGAACAGATTGCAGAGTTCAAGGAAGCCTTCTCCCTCTTCGACAAGGATGGAGATGGCACCATTACCACCAAGGAGCTGGGGACTGTGATGAGATCGCTGGGACAGAACCCCACTGAGGCGGAGCTGCAGGACATGATTAATGAGGTGGATGCTGATGGTGAGTGCCCGCCCGCCCGCTCACTTGGTGACCCCGGGGACCCTCCTCGCTAGAGGGCTCCAGGCAGCACATGCCTCTTTTCCCTCTGCTAGGCAATGGGACCATTGACTTCCCAGAGTTCTTGACCATGATGGCCAGAAAGATGAAGGATACAGACAGCGAGGAGGAGATACGAGAGGCCTTCCGTGTCTTTGACAAGGTAAGCAGTCAGCCCT…	mCalm3_intron3 into exon
MR39	AAGCTTATGGCTGACCAGCTGACTGAGGAACAGATTGCAGAGTTCAAGGAAGCCTTCTCCCTCTTCGACAAGGATGGAGATGGCACCATTACCACCAAGGAGCTGGGGACTGTGATGAGATCGCTGGGACAGAACCCCACTGAGGCGGAGCTGCAGGACATGATTAATGAGGTGGATGCTGATGTGCCCGCCCGCCCGCTCACTTGGTGACCCCGGGGACCCTCCTCGCTAGAGGGCTCCAGGCAGCACATGCCTCTTTTCCCTCTGCTAGGCAATGGGACCATTGACTTCCCAGAGTTCTTGACCATGATGGCCAGAAAGATGAAGGATACAGACAGCGAGGAGGAGATACGAGAGGCCTTCCGTGTCTTTGACAAGGTAAGCAGTCAGCCCTAGGAC…	mCalm3_introns1,3 into exons
MR40	AAGCTTATGGCTGACCAGCTGACTGAGGAACAGATTGCAGAGTTCAAGGAAGCCTTCTCCCTCTTCGACAAGGATGGAGATGGCACCATTACCACCAAGGAGCTGGGGACTGTGATGAGATCGCTGGGACAGAACCCCACTGAGGCGGAGCTGCAGGACATGATTAATGAGGTGGATGCTGATGGTGAGTGCCCGCCCGCCCGCTCACTTGGTGACCCCGGGGACCCTCCTCGCTAGAGGGCTCCAGGCAGCACATGCCTCTTTTCCCTCTGCTAGGCAATGGGACCATTGACTTCCCAGAGTTCTTGACCATGATGGCCAGAAAGATGAAGGATACAGACAGCGAGGAGGAGATACGAGAGGCCTTCCGTGTCTTTGACAAGCAGTCAGCCCTAGGAC…	mCalm3_all introns retained
